# Age and Task Modulate Olfactory Sensitivity in the Florida Carpenter Ant *Camponotus floridanus*

**DOI:** 10.1101/2023.07.18.549561

**Authors:** S.T. Ferguson, I. Bakis, N.D. Edwards, L.J. Zwiebel

## Abstract

Age-related changes in behavior and sensory perception have been observed in a wide variety of animal species. In ants and other eusocial insects, workers often progress through an ordered sequence of olfactory-driven behavioral tasks. Notably, these behaviors are plastic, and workers adapt and rapidly switch tasks in response to changing environmental conditions. In the Florida carpenter ant, smaller minors typically perform most of the work needed to maintain the colony while the larger majors are specialized for nest defense and rarely engage in these routine tasks. Here, we investigate the effects of age and task group on olfactory responses to a series of odorant blends in minor and major worker castes. Consistent with their respective roles within the colony, we observed significant age-associated shifts in the olfactory responses of minors as they transitioned between behavioral states, whereas the responses of majors remained consistently low regardless of age. Furthermore, we identified a unitary compound, 3-methylindole, which elicited significantly higher responses and behavioral aversion in minor nurses than in similarly aged foragers suggesting that this compound may play an important role in brood care. Taken together, our results suggest that age- and task-associated shifts in olfactory physiology may play a critical role in the social organization of ant colonies.

**Simple Summary:** Florida carpenter ants (*Camponotus floridanus*) live in colonies comprised of thousands of workers. The smallest workers, known as minors, engage in routine tasks such as nursing and foraging while the largest workers, known as majors, are thought to be soldiers specialized for defending the nest. How ant colonies allocate their workforce to address the dynamic and ever-changing needs of the colonies remains an open question in the field, but current evidence suggests that ant social behavior likely results from a combination of genetic/epigenetic, physiological, and systems-level processes. Here, we extend these studies by investigating the role of olfactory sensitivity in regulating ant behavior. Minor workers exhibited significant shifts in olfactory sensitivity and odor coding as they aged and switched tasks. The olfactory sensitivity of majors, however, remained relatively stable as they aged. From these studies, we also identified a single compound, 3-methylindole, which elicited significantly higher olfactory responses and aversive behavior in nurses compared to foragers, suggesting that this chemical may have a role in brood care. Overall, these studies support the hypothesis that changes in olfactory sensitivity play an important role in regulating social behavior in ants.
