## Supplemental File 1 for "Age and Task Modulate Olfactory Sensitivity in the Florida Carpenter Ant *Camponotus floridanus*"

### Sheet: OdorLibraryTable
	Chemical Class	BLEND	Compounds
	Alcohols	1	(-)-linalool, 2,4-dimethylphenol, 2,6-dimethyoxyethane, 2-ethyl-1-hexanol, 3-pentyn-1-ol, 4-methoxybenzyl alcohol, alpha-terpineol, cinnamyl alcohol (trans), cis-3-nonen-1-ol, citronellol, geraniol, linalool (racemic), p-cresol
		2	1,2,6-hexanetriol, 1-dodecanol, 1-heptanol, 1-nonanol, 1-undecanol, 2-methyl-3-buten-2-ol, 2-phenyl-1-propanol, 3,5-dimethylphenol, 4-ethylphenol, 4-methyl-3-heptanol (both isomers), 9-decen-1-ol, cedrol
		3	(+/-) geosmin, (S)-1-octen-3-ol, 1,1-dimetyhoxyethane, 1,3-dimethoxybenzene, 1-hepten-3-ol, 1-hexen-3-ol, 2,6-diisopropylphenol, 3-methyl-2-buten-1-ol, 3-methyl-2-cyclohexen-1-ol, farnesol, isophytol
		4	(+/-) 4-methylcyclohexanol, (+/-) decahydro-2-naphthol, 2,6-dimethylphenol, 2-isopropylphenol, 2-nonanol, 2-n-propylphenol, 2-phenylphenol, 3-hexanol, 3-methyl-3-buten-1-ol, 3-octanol, DL-menthol, isopulegol
		5	2,5-dimethylphenol, 2-phenoxyethanol, 3,4-dimethylphenol, 4-tert-butylphenol, cis-2-hexen-1-ol, cis-3-hexen-1-ol, eugenol, isopropylphenol, linalool oxide, o-cresol, trans-2-hexen-1-ol, trans-3-hexen-1-ol
		6	1-dodecanol, 1-octanol, 1-octen-3-ol, 1-pentanol, 2,3-dimethylphenol, 2-ethylphenol, 2-phenylethanol, 3-methyl-1-butanol, 4-methylcyclohexanol, hexyl alcohol, isoeugenol, phenethyl alcohol
	Aldehydes	7	3,4-dimethoxylbenzaldehyde, 3,5-dimethoxy-4-hydroxybenzaldehyde, 3-phenylpropionaldehyde, 4-isopropylbenzaldehyde, acetal, alpha-methylcinnamaldehyde, o-anisaldehyde, p-anisaldehyde, propionaldehyde, trans,trans-2,4-heptadienal
		8	2,4-dimethylbenzaldehyde, 4-ethylbenzaldehyde, 4-propylbenzaldehyde, citral, hexanal, Indole-3-carboxyaldehyde, L(-)-perillaldehyde, trans-2-hexenal, trans-2-methyl-2-butenal, trans-2-pentenal
		9	4-chlorobenzaldehyde, benzaldehyde, citral, decanal, DL-2-phenyl-propionaldehyde, heptanal, octanal, pelargonaldehyde (nonanal), phenylacetaldehyde, propionaldehyde
	Alkanes	10	(R)-(+)-limonene, 1-chlorohexane, 1-methylnaphthalene, 1-methylnaphthalene (alpha), 2-ethyltoluene, 2-methylnapthalene (beta), alpha p-dimethylstyrene, beta-bromostyrene (cis/trans), decane, dichloromethane, gamma-terpinene, gamma-terpinene, heptane, n-undecane, pentadecane, Z-9-tricosene, α-pinene
	Amines	11	2,6-dimethylpyrazine, 2,6-lutidine, 2-acetylpyrrole, 2-methylpyrazine, 3-pyrroline, 4-acetylpyridine, 4-butylaniline, 5-ethyl-2-methylpyridine, heptylamine, isoamylamine, pentylamine
		12	2,3-diethylpyrazine, 2,5-dimethylpyrazine, 2-acetylpyridine, 2-ethyl-3-methylpyrazine, cadaverine dihydrochloride, cinnamonitrile, ethylpyrazine, isoquinoline, pyrrolidine, spermidine, triethylamine
		13	1,2,3,4-tetrahydroquinoline, 2-methylpiperidine, 2-methylquinoxaline, 3-acetylpyridine, 5,6,7,8-tetrahydroquinoline, cadaverine, cyclohexylamine, lepidine, N-methylpiperidine, N-methylpyrrole, pyrazine, quinoline, spermine
		14	1,4-diaminobutane, 2-acetylpyridine, 2-chloroaniline, 3-methylpiperidine, 4-methylpiperidine, ammonium hydroxide (ammonia 28-30%), amylamine, butylamine, cis-2,6-domethylpiperidine, phenethylamine, pyridine, pyrrole
	Carboxylic Acids	15	2-methylheptanoic acid, adipic acid, butyric acid, DL-3-methylvaleric acid, octanoic acid, oleic acid, phenylacetic acid, trans-cinnamic acid, undecanoic acid, undecylenic acid, valeric acid
		16	2-ethylbutryic acid, 2-methyl-4-pentenoic acid, 2-methylhexanoic acid, 2-oxobutyric acid, 2-oxovaleric acid, 4-methylvaleric acid, 4-pentenoic acid, hydrocinnamic acid, L(+) lactic acid, lauric acid, trans-2-methyl-2-pentenoic acid
		17	2-furoic acid, 2-methylvaleric acid, 2-oxobutyric acid, butyric acid, cyclohexane carboxylic acid, decanoic acid, isovaleric acid, L(+)-lactic acid soln (30% water by weight), myristic acid, nonanoic acid, n-valeric acid, pyruvic acid
		18	ethyl butyrate, heptanoic acid, hexanoic acid, isobutyric acid, lauric acid, methyl benzoate, methyl hexanoate, methyl-2-methyl benzoate, octanoic acid, palmitic acid (insoluble), sodium salicylate, tridecanoic acid
	Esters	19	3-phenylpropyl isobutyrate, benzyl butyrate, benzyl cinnamate, cinnamyl acetate, diethyl malonate, dimethyl succinate, ethyl heptanoate, ethyl isovalerate, geranyl acetate, isoamyl butyrate, methyl cinnamate
		20	benzyl benzoate, benzyl salicylate, butyl butyrate, diethyl sebacate, dihydrocoumarin, ethyl salicylate, linalyl acetate, methyl caprylate, n-decyl acetate, octyl acetate, phenylsalicylate, propyl formate
		21	benzyl acetate, diethyl maleate, dimethyl phthalate, ethyl acrylate, ethyl-3-phenylglycidate, ethylbutyrylacetate, furaneol acetate, methyl 3-hexenoate (predominately trans), methyl nonanoate, methylvanillate, sucrose octaacetate
		22	cyclohexylacetate, ethyl 2-methylbutyrate, ethyl levulinate, ethyl tiglate, ethyl valerate, methyl cyclohexane carboxylate, methyl isobutyrate, methyl propionate, methyl tiglate, n-butylpropionate
		23	ethyl o-aminobenzoate, 6-methylcoumarin, alpha-terpinyl acetate, coumarin, diethyl phthalate, ethyl benzoylacetate, isobutyl acetate, isobutyl isobutyrate, isoeugenyl acetate, methyl nicotinate, methyl n-methylanthranilate, triethyl citrate
		24	amyl acetates, dodecyl acetate, ethyl 2-furoate, ethyl 3-hydroxybutyrate, ethyl caproate, ethyl formate, ethyl propionate, isoamyl acetate, methyl caprylate, methyl salicylate, octyl acetate, phenethylacetate
		25	1,2-dimetoxy-4-(2-propenyl)-benzene, 1,4-dimethoxybenzene, 2-methyl anisole, 2-methylfuran, 2-methyoxynaphthalene, 4-allylanisole, 4-methylanisole, anisole, benzaldehyde dimethyl acetal , cineole, styrene oxide, trans-anethole, veratrole
	Ketones and Indoles	26	1,3-diphenylacetone, 2-octanone, 3-acetyl-2,5-dimethylfuran, 3-methylindole, 3-octanone, 4-(4-methoxyphenyl)-2-butanone, 4'-methyoxyacetophenone, 6-methyl-5-hepten-2-one, cyclohexanone, indole
		27	2,6,6-trimethyl-2-cyclohexen-1,4-dione, 2-acetyl-5-methylfuran, 2'-hydroxyacetophenone, 3',4'-dimethoxyacetophenone, 3-hydroxy-2-methyl-4-pyrone, 4-heptanone, 4-methoxyphenylacetone, 4'-methylacetophenone, alpha-ionone, N,N-diethyl-m-toluamide
		28	(+)-fenchone, 2-acetylcyclopentanone, 2'-aminoacetophenone, 2-methyltetrahydrofuran-3-one, 3-methylcyclohexanone, 4-hexen-3-one, cis-jasmone, ethyl vinyl ketone, geranylacetone, n-butyrophenone
		29	3-nonanone, 2',4'-dimethylacetophenone, 2-heptanone, 2-nonanone, 3-octanone, 3-pentanone, DL-camphor, isophorone, L(-)-carvone, pulegone
		30	(+)-carvone, 2,3-butanedione, 2-butanone, 2-decanone, 2-octanone, 6-methyl-5-hepten-2-one, acetovanillone, alpha-ionone, benzophone, DEET, geranyl acetone (35% neryl acetone)
	Lactones	31	epsilon-caprolactone, gamma-decanolactone, gamma-dodecalactone, gamma-heptalactone, gamma-hexalactone, gamma-nonalactone, gamma-octalactone, gamma-undecalactone, gamma-valerolactone
		32	(S)(-) delta-decanolactone, delta-decalactone, delta-dodecalactone, delta-hexalactone, delta-nonanolactone, delta-octanolactone, delta-tetradecanolactone, delta-tridecanolactone, delta-undecalactone, epsilon-decanolactone, epsilon-dodecanolactone, R(+) delta-decanolactone
	Sulfurs	33	thiophene, 1,6-hexanedithiol, 1-butanethiol, 1-hexanethiol, 1-pentanethiol, 2-methyl-1-butanethiol, alpha-toluene thiol, bis(methylthio)methane, difurfurylsulfide, methyl 3-(methylthio)propionate, phenylethyl isothiocyanate, thiophenol
		34	2-(methylthio)ethanol, 2,5-dimethylthiophene, 3-(methylthio)-1-hexanol, 3-methyl-1-butanediol, allyl isothiocyanate, benzyl isothiocyanate, furfuryl mercaptan, isopropyl disulfide, methylsulfide, n-butyl sulfide, propyl disulfide, S-methylthiobutanoate
	Thiazoles	35	2,4,5-trimethylthiazole, 2-acetylthiazole, 2-ethoxythiazole, 2-isobutylthiazole, 2-isopropyl-4-methylthiazole, 2-methyl-2-thiazoline, 4,5-dimethylthiazole, 4-methylthiazole, thiazole
		36	2,4,5-trimethylthiazole, 2,4-dimethylthiazole, 2-acetylthiophene, 4-methyl-4-thiazolylethylacetate, 4-methylthiazole, benzothiazole, benzyl cyanide, ethanethiol, methyl disulfide
